# Encephalitic alphavirus infection reduces neurite outgrowth and downregulates Rho GTPase pathways in human iPSC-derived neurospheres

**DOI:** 10.64898/2026.10.08.755254

**Authors:** K Cirksena, LM Haiber, BA Kühne, J Hupfeld, M Duven, A Fischer, M Schenke, F Richter, S Weiß, M Altenbuchinger, N Seifert, HU Zacharias, S Konzok, B Seeger, G Gerold

**Affiliations:** Department of Biochemistry & Research Center for Emerging Infections and Zoonoses (RIZ), University of Veterinary Medicine Hannover, Hannover, Germany; Department of Cellular Proteome Research, Helmholtz Centre for Infection Research (HZI), Braunschweig, Germany; Institute for Food Quality and Food Safety, Research Group Food Toxicology and Alternative/Complementary Methods to Animal Experiments, University of Veterinary Medicine Hannover, Hannover, Germany; Department of Pharmacology, Toxicology, and Pharmacy, University of Veterinary Medicine Hannover, Hannover, Germany; German Federal Institute for Risk Assessment (BfR), German Centre for the Protection of Laboratory Animals (Bf3R), Berlin, Germany; Institute of Virology, Medical School Hannover, Hannover, Germany; Institute of Pharmacology and Toxicology, School of Veterinary Medicine, Freie Universität Berlin, Berlin, Germany; School of Science, Constructor University, Bremen, Germany; Center for Systems Neuroscience (ZSN), Hannover, Germany; Department of Medical Bioinformatics, University Medical Center Göttingen, Göttingen, Germany; Peter L. Reichertz Institute for Medical Informatics of TU Braunschweig and Hannover Medical School, Hannover, Germany; Fraunhofer Institute for Toxicology and Experimental Medicine, Preclinical Pharmacology and Toxicology, Nikolai-Fuchs-Str. 1, Hannover, Germany; Department of Clinical Microbiology, Umeå University, Umeå, Sweden; Wallenberg Centre for Molecular Medicine (WCMM), Umeå University, Umeå, Sweden; Department of Hygiene, Microbiology and Virology, Institute of Virology, Medical University of Innsbruck, Innsbruck, Austria

## Abstract

Venezuelan equine encephalitis virus (VEEV) is a re-emerging neurotropic arbovirus, which affects the developing human brain, potentially leading to miscarriage, stillbirth, or long-term neurological sequelae. Currently, the mechanisms underlying these sequelae remain largely elusive. Using human induced pluripotent stem cell (iPSC)-derived neurospheres as a model for brain development, we show that both human neurons and glial cells are susceptible to VEEV infection. Microscopy-based quantification reveals that VEEV impairs neurite outgrowth in the human neurospheres. To mechanistically assess these observations, we performed multi-omics analyses of VEEV-infected neurospheres and demonstrate translational shutoff including downregulation of Rho GTPase pathways. The transcriptional and proteome profile is indicative of reduced actin cytoskeleton dynamics and consequently migratory defects of cells in the neurospheres. Shotgun secretomics moreover revealed downmodulation of neurite outgrowth associated proteins including midkine (MDK), amyloid-beta precursor protein (APP) and microtubule-associated protein 1B (MAP1B). Our findings reveal mechanistic insights into how VEEV infection impairs neuronal development and demonstrate that neurospheres are a powerful platform for assessing teratogenic effects of viruses on brain development.
