## Supplementary material for "Encephalitic alphavirus infection reduces neurite outgrowth and downregulates Rho GTPase pathways in human iPSC-derived neurospheres": File S01 - qPCR Neurospheres.xsx

### Sheet: Raw Data
Raw Data iPSC vs. Neurospheres differentiation
Reference Genes
Well	Well Name	Ct (dRn)	MEAN	SD	CV
A01	PPIA IMR90 1	19.7782	19.7461	0.0754271	0.00381985						RG MEAN IMR90 1
A02	PPIA IMR90 1	19.8001									20.1411
A03	PPIA IMR90 1	19.6599
B01	PPIA IMR90 2	18.3949	18.3632	0.0287382	0.00156499						RG MEAN IMR90 2
B02	PPIA IMR90 2	18.3557									19.0732
B03	PPIA IMR90 2	18.3389
C01	PPIA IMR90 3	19.0318	19.0328	0.0244809	0.00128625						RG MEAN IMR90 3
C02	PPIA IMR90 3	19.0577									19.8315
C03	PPIA IMR90 3	19.0088
D01	PPIA 24h mock 26.10.22	20.0936	20.0073	0.10013	0.00500468						RG MEAN 24h mock 26.10.22
D02	PPIA 24h mock 26.10.22	20.0308									20.6173
D03	PPIA 24h mock 26.10.22	19.8975
E01	PPIA 24h mock 16.11.22	20.0966	19.9672	0.155667	0.00779616						RG MEAN 24h mock 16.11.22
E02	PPIA 24h mock 16.11.22	20.0105									20.9389
E03	PPIA 24h mock 16.11.22	19.7945
F01	PPIA 24h mock 23.11.22	20.0006	19.8994	0.102401	0.00514594						RG MEAN 24h mock 23.11.22
F02	PPIA 24h mock 23.11.22	19.9018									20.6231
F03	PPIA 24h mock 23.11.22	19.7959
G01	PPIA VEEV 26.10.22	20.6582	20.5446	0.140981	0.00686221						RG MEAN VEEV 26.10.22
G02	PPIA VEEV 26.10.22	20.5887									20.9525
G03	PPIA VEEV 26.10.22	20.3868
H01	PPIA VEEV 23.11.22	20.1891	20.2131	0.0642106	0.00317669						RG MEAN VEEV 23.11.22
H02	PPIA VEEV 23.11.22	20.2858									20.7561
H03	PPIA VEEV 23.11.22	20.1643
A07	RPLP0 IMR90 1	21.688	21.6783	0.0452936	0.00208935
A08	RPLP0 IMR90 1	21.718
A09	RPLP0 IMR90 1	21.629
B07	RPLP0 IMR90 2	20.8743	20.8748	0.0602878	0.00288807
B08	RPLP0 IMR90 2	20.9353
B09	RPLP0 IMR90 2	20.8147
C07	RPLP0 IMR90 3	21.9916	22.0226	0.0560822	0.00254657
C08	RPLP0 IMR90 3	21.9889
C09	RPLP0 IMR90 3	22.0873
D07	RPLP0 24h mock 26.10.22	22.3463	22.4852	0.125416	0.00557772
D08	RPLP0 24h mock 26.10.22	22.5192
D09	RPLP0 24h mock 26.10.22	22.5901
E07	RPLP0 24h mock 16.11.22	23.1829	23.2635	0.121826	0.0052368
E08	RPLP0 24h mock 16.11.22	23.2039
E09	RPLP0 24h mock 16.11.22	23.4036
F07	RPLP0 24h mock 23.11.22	22.6554	22.6518	0.0130496	0.000576095
F08	RPLP0 24h mock 23.11.22	22.6627
F09	RPLP0 24h mock 23.11.22	22.6373
G07	RPLP0 VEEV 26.10.22	22.7716	22.7668	0.0310573	0.00136415
G08	RPLP0 VEEV 26.10.22	22.7337
G09	RPLP0 VEEV 26.10.22	22.7952
H07	RPLP0 VEEV 23.11.22	22.6136	22.6803	0.127874	0.00563812
H08	RPLP0 VEEV 23.11.22	22.5995
H09	RPLP0 VEEV 23.11.22	22.8277
A04	RPS23 IMR90 1	19.0882	18.999	0.0900553	0.00474
A05	RPS23 IMR90 1	19.0007
A06	RPS23 IMR90 1	18.9081
B04	RPS23 IMR90 2	17.95	17.9816	0.0398417	0.00221569
B05	RPS23 IMR90 2	17.9686
B06	RPS23 IMR90 2	18.0264
C04	RPS23 IMR90 3	18.3977	18.4391	0.0365224	0.0019807
C05	RPS23 IMR90 3	18.4666
C06	RPS23 IMR90 3	18.4532
D04	RPS23 24h mock 26.10.22	19.4626	19.3595	0.0895567	0.00462597
D05	RPS23 24h mock 26.10.22	19.3005
D06	RPS23 24h mock 26.10.22	19.3155
E04	RPS23 24h mock 16.11.22	19.5812	19.5861	0.0757675	0.00386844
E05	RPS23 24h mock 16.11.22	19.6642
E06	RPS23 24h mock 16.11.22	19.5129
F04	RPS23 24h mock 23.11.22	19.3515	19.3182	0.04695	0.00243035
F05	RPS23 24h mock 23.11.22	19.2645
F06	RPS23 24h mock 23.11.22	19.3386
G04	RPS23 VEEV 26.10.22	19.4655	19.5461	0.0979108	0.00500923
G05	RPS23 VEEV 26.10.22	19.5177
G06	RPS23 VEEV 26.10.22	19.6551
H04	RPS23 VEEV 23.11.22	19.2945	19.3751	0.195655	0.0100983
H05	RPS23 VEEV 23.11.22	19.5981
H06	RPS23 VEEV 23.11.22	19.2326
NESTIN
Well	Well Name		MEAN	SD	CV	∆Ct (RG)	NE ∆Ct	∆∆Ct (ØIMR90)	NE
A07	NESTIN IMR90 1	39,7582732745041*	32.638	0.0505187	0.00154785	12.4968	0.000173016	-0.420754	1.33863
A08	NESTIN IMR90 1	32.6022
A09	NESTIN IMR90 1	32.6737
B07	NESTIN IMR90 2	31.4844	31.6657	0.20723	0.00654431	12.5925	0.000161909	-0.325031	1.25269
B08	NESTIN IMR90 2	31.6212
B09	NESTIN IMR90 2	31.8916
C07	NESTIN IMR90 3	33.5603	33.4949	0.0578792	0.001728	13.6633	7.70765e-05	0.745784	0.596344
C08	NESTIN IMR90 3	33.474
C09	NESTIN IMR90 3	33.4503
D07	NESTIN 24h mock 26.10.22	30.8579	30.9631	0.173926	0.0056172	10.3457	0.00076846	-2.57182	5.9456
D08	NESTIN 24h mock 26.10.22	30.8675
D09	NESTIN 24h mock 26.10.22	31.1638
E07	NESTIN 24h mock 16.11.22	30.5202	30.7245	0.222701	0.00724833	9.78558	0.00113305	-3.13199	8.76641
E08	NESTIN 24h mock 16.11.22	30.6913
E09	NESTIN 24h mock 16.11.22	30.9619
F07	NESTIN 24h mock 23.11.22	30.2025	30.2593	0.0611847	0.00202201	9.63619	0.00125666	-3.28137	9.7228
F08	NESTIN 24h mock 23.11.22	30.2514
F09	NESTIN 24h mock 23.11.22	30.3241
G07	NESTIN VEEV 26.10.22	30.9288	30.9865	0.0786957	0.00253967	10.034	0.000953787	-2.88352	7.37948
G08	NESTIN VEEV 26.10.22	30.9546
G09	NESTIN VEEV 26.10.22	31.0762
H07	NESTIN VEEV 23.11.22	33.2113	33.214	0.0794551	0.00239222	12.4579	0.000177749	-0.459696	1.37525
H08	NESTIN VEEV 23.11.22	33.1359
H09	NESTIN VEEV 23.11.22	33.2948
OCT4
Well	Well Name		MEAN	SD	CV	∆Ct (RG)	NE ∆Ct	∆∆Ct (ØIMR90)	NE
A01	OCT4 IMR90 1	25.5586	25.3386	0.205675	0.00811709	5.19741	0.0272535	0.100558	0.932672
A02	OCT4 IMR90 1	25.3059
A03	OCT4 IMR90 1	25.1512
B01	OCT4 IMR90 2	24.2625	24.2115	0.113439	0.00468533	5.13831	0.0283933	0.0414507	0.971677
B02	OCT4 IMR90 2	24.2905
B03	OCT4 IMR90 2	24.0815
C01	OCT4 IMR90 3	24.6707	24.7864	0.155357	0.00626785	4.95485	0.0322435	-0.142008	1.10344
C02	OCT4 IMR90 3	24.9629
C03	OCT4 IMR90 3	24.7255
D01	OCT4 24h mock 26.10.22	30.3887	31.0367	0.689844	0.0222267	10.4194	0.000730216	5.32253	0.0249895
D02	OCT4 24h mock 26.10.22	31.7619
D03	OCT4 24h mock 26.10.22	30.9596
E01	OCT4 24h mock 16.11.22	32.3128	31.9879	0.305524	0.00955124	11.049	0.000471987	5.95211	0.0161524
E02	OCT4 24h mock 16.11.22	31.7064
E03	OCT4 24h mock 16.11.22	31.9444
F01	OCT4 24h mock 23.11.22	30.3592	30.707	0.37125	0.01209	10.0839	0.000921388	4.98705	0.0315318
F02	OCT4 24h mock 23.11.22	30.664
F03	OCT4 24h mock 23.11.22	31.0979
G01	OCT4 VEEV 26.10.22	30.8577	31.5229	0.589605	0.018704	10.5704	0.000657656	5.47352	0.0225064
G02	OCT4 VEEV 26.10.22	31.7298
G03	OCT4 VEEV 26.10.22	31.9812
H01	OCT4 VEEV 23.11.22	31.9405	32.2444	0.268615	0.0083306	11.4882	0.000348092	6.39139	0.0119124
H02	OCT4 VEEV 23.11.22	32.45
H03	OCT4 VEEV 23.11.22	32.3427
SOX2
Well	Well Name		MEAN	SD	CV	∆Ct (RG)	NE ∆Ct	∆∆Ct (ØIMR90)	NE
A04	SOX2 IMR90 1	24.5289	24.6102	0.0865463	0.00351668	4.4691	0.0451508	-0.353727	1.27786
A05	SOX2 IMR90 1	24.6007
A06	SOX2 IMR90 1	24.7012
B04	SOX2 IMR90 2	24.4171	24.2937	0.108174	0.00445276	5.22054	0.0268201	0.397713	0.759061
B05	SOX2 IMR90 2	24.215
B06	SOX2 IMR90 2	24.2491
C04	SOX2 IMR90 3	24.5535	24.6104	0.155048	0.00630011	4.77884	0.0364271	-0.0439862	1.03096
C05	SOX2 IMR90 3	24.7858
C06	SOX2 IMR90 3	24.4917
D04	SOX2 24h mock 26.10.22	24.9898	24.9018	0.123965	0.00497814	4.28445	0.0513158	-0.538375	1.45234
D05	SOX2 24h mock 26.10.22	24.9555
D06	SOX2 24h mock 26.10.22	24.76
E04	SOX2 24h mock 16.11.22	25.1796	25.1277	0.0476485	0.00189625	4.18879	0.0548338	-0.634038	1.5519
E05	SOX2 24h mock 16.11.22	25.0859
E06	SOX2 24h mock 16.11.22	25.1176
F04	SOX2 24h mock 23.11.22	24.7021	24.7746	0.0641459	0.00258918	4.15144	0.056272	-0.67139	1.59261
F05	SOX2 24h mock 23.11.22	24.8241
F06	SOX2 24h mock 23.11.22	24.7975
G04	SOX2 VEEV 26.10.22	25.1054	25.0847	0.0486798	0.00194062	4.13222	0.0570268	-0.690615	1.61397
G05	SOX2 VEEV 26.10.22	25.1197
G06	SOX2 VEEV 26.10.22	25.0291
H04	SOX2 VEEV 23.11.22	26.0829	26.0991	0.0430848	0.00165081	5.34299	0.0246376	0.520164	0.697293
H05	SOX2 VEEV 23.11.22	26.148
H06	SOX2 VEEV 23.11.22	26.0665
DCX
Well	Well Name		MEAN	SD	CV	∆Ct (RG)	NE ∆Ct	∆∆Ct (ØIMR90)	NE
A04	DCX IMR90 1	28.7716	28.7064	0.110939	0.00386461	8.56523	0.00264004	-0.610823	1.52713
A05	DCX IMR90 1	28.7692
A06	DCX IMR90 1	28.5783
B04	DCX IMR90 2	28.9958	28.8575	0.147152	0.00509927	9.78426	0.00113408	0.608208	0.656011
B05	DCX IMR90 2	28.7029
B06	DCX IMR90 2	28.8737
C04	DCX IMR90 3	29.0382	29.0102	0.19097	0.00658286	9.17866	0.00172563	0.00261474	0.998189
C05	DCX IMR90 3	29.1856
C06	DCX IMR90 3	28.8067
D04	DCX 24h mock 26.10.22	22.4469	22.3398	0.0928968	0.00415835	1.72245	0.303034	-7.4536	175.29
D05	DCX 24h mock 26.10.22	22.2919
D06	DCX 24h mock 26.10.22	22.2806
E04	DCX 24h mock 16.11.22	21.6729	21.7273	0.0498706	0.00229529	0.788403	0.578985	-8.38765	334.914
E05	DCX 24h mock 16.11.22	21.7709
E06	DCX 24h mock 16.11.22	21.7381
F04	DCX 24h mock 23.11.22	21.9096	21.8022	0.123706	0.00567402	1.17902	0.441651	-7.99703	255.474
F05	DCX 24h mock 23.11.22	21.6669
F06	DCX 24h mock 23.11.22	21.83
G04	DCX VEEV 26.10.22	22.9959	23.0459	0.0749767	0.00325337	2.09335	0.234336	-7.0827	135.552
G05	DCX VEEV 26.10.22	23.1321
G06	DCX VEEV 26.10.22	23.0095
H04	DCX VEEV 23.11.22	22.58	22.6093	0.0720709	0.00318767	1.85313	0.276791	-7.32292	160.11
H05	DCX VEEV 23.11.22	22.6914
H06	DCX VEEV 23.11.22	22.5565
MAP2
Well	Well Name		MEAN	SD	CV	∆Ct (RG)	NE ∆Ct	∆∆Ct (ØIMR90)	NE
A07	MAP2 IMR90 1		40	#DIV/0!	#DIV/0!	19.8589	1.05169e-06	1.66445	0.315464
A08	MAP2 IMR90 1
A09	MAP2 IMR90 1
B07	MAP2 IMR90 2	35.7994	35.5837	0.203921	0.00573074	16.5105	1.07114e-05	-1.6839	3.21296
B08	MAP2 IMR90 2	35.3941
B09	MAP2 IMR90 2	35.5576
C07	MAP2 IMR90 3	37.5956	38.0454	0.494513	0.012998	18.2138	3.28917e-06	0.0194471	0.986611
C08	MAP2 IMR90 3	37.9655
C09	MAP2 IMR90 3	38.5749
D07	MAP2 24h mock 26.10.22	24.7498	24.7566	0.0671754	0.00271344	4.1392	0.0567512	-14.0552	17023
D08	MAP2 24h mock 26.10.22	24.693
D09	MAP2 24h mock 26.10.22	24.8268
E07	MAP2 24h mock 16.11.22	23.691	23.7754	0.096671	0.00406602	2.83645	0.140005	-15.358	41995.6
E08	MAP2 24h mock 16.11.22	23.7543
E09	MAP2 24h mock 16.11.22	23.8808
F07	MAP2 24h mock 23.11.22	23.7674	23.6035	0.14224	0.00602623	2.98031	0.126717	-15.2141	38009.8
F08	MAP2 24h mock 23.11.22	23.5298
F09	MAP2 24h mock 23.11.22	23.5132
G07	MAP2 VEEV 26.10.22	25.2605	25.1892	0.104138	0.00413425	4.23665	0.0530447	-13.9578	15911.2
G08	MAP2 VEEV 26.10.22	25.2373
G09	MAP2 VEEV 26.10.22	25.0696
H07	MAP2 VEEV 23.11.22	23.8157	23.9898	0.151102	0.00629857	3.23369	0.106307	-14.9607	31887.7
H08	MAP2 VEEV 23.11.22	24.0678
H09	MAP2 VEEV 23.11.22	24.086
PAX6
Well	Well Name		MEAN	SD	CV	∆Ct (RG)	NE ∆Ct	∆∆Ct (ØIMR90)	NE
A01	PAX6 IMR90 1		34.4764	0.363643	0.0105476	14.3352	4.83799e-05	-0.828699	1.77608
A02	PAX6 IMR90 1	34.7335
A03	PAX6 IMR90 1	34.2192
B01	PAX6 IMR90 2	34.8627	35.4173	0.784368	0.0221464	16.3441	1.20207e-05	1.18019	0.441293
B02	PAX6 IMR90 2	35.972
B03	PAX6 IMR90 2
C01	PAX6 IMR90 3		34.6439	#DIV/0!	#DIV/0!	14.8124	3.47546e-05	-0.351493	1.27588
C02	PAX6 IMR90 3	34.6439
C03	PAX6 IMR90 3
D01	PAX6 24h mock 26.10.22	22.4192	22.4893	0.206697	0.0091909	1.87193	0.273207	-13.292	10029.7
D02	PAX6 24h mock 26.10.22	22.3268
D03	PAX6 24h mock 26.10.22	22.7219
E01	PAX6 24h mock 16.11.22	22.7564	22.5966	0.159094	0.00704059	1.65771	0.316942	-13.5062	11635.3
E02	PAX6 24h mock 16.11.22	22.5953
E03	PAX6 24h mock 16.11.22	22.4382
F01	PAX6 24h mock 23.11.22	22.3064	22.2007	0.0974305	0.00438863	1.57754	0.335053	-13.5864	12300.2
F02	PAX6 24h mock 23.11.22	22.1812
F03	PAX6 24h mock 23.11.22	22.1144
G01	PAX6 VEEV 26.10.22	22.8752	22.8283	0.0408566	0.00178973	1.87582	0.272472	-13.2881	10002.8
G02	PAX6 VEEV 26.10.22	22.8095
G03	PAX6 VEEV 26.10.22	22.8003
H01	PAX6 VEEV 23.11.22	22.8416	22.8182	0.0970827	0.00425462	2.06207	0.239473	-13.1019	8791.32
H02	PAX6 VEEV 23.11.22	22.9014
H03	PAX6 VEEV 23.11.22	22.7115
GAD1
Well	Well Name		MEAN	SD	CV	∆Ct (RG)	NE ∆Ct	∆∆Ct (ØIMR90)	NE
A07	GAD1 IMR90 1	33.3611	34.0092	0.916571	0.0269507	13.868	6.68816e-05	-0.529931	1.44386
A08	GAD1 IMR90 1	*37,5081000302326
A09	GAD1 IMR90 1	34.6573
B07	GAD1 IMR90 2	34.5663	34.1269	0.629051	0.0184327	15.0537	2.94015e-05	0.655786	0.634729
B08	GAD1 IMR90 2	33.4063
B09	GAD1 IMR90 2	34.4082
C07	GAD1 IMR90 3	34.1324	34.1036	0.0497671	0.00145929	14.2721	5.05438e-05	-0.125855	1.09115
C08	GAD1 IMR90 3	34.1323
C09	GAD1 IMR90 3	34.0462
D07	GAD1 24h mock 26.10.22	25.6417	25.7687	0.1102	0.0042765	5.15139	0.028137	-9.24658	607.431
D08	GAD1 24h mock 26.10.22	25.8254
D09	GAD1 24h mock 26.10.22	25.839
E07	GAD1 24h mock 16.11.22	26.4514	26.6319	0.277136	0.0104062	5.69296	0.0193307	-8.705	417.316
E08	GAD1 24h mock 16.11.22	26.4933
E09	GAD1 24h mock 16.11.22	26.951
F07	GAD1 24h mock 23.11.22	26.2153	26.3136	0.0942359	0.00358126	5.69044	0.0193645	-8.70752	418.046
F08	GAD1 24h mock 23.11.22	26.3223
F09	GAD1 24h mock 23.11.22	26.4032
G07	GAD1 VEEV 26.10.22	26.4955	26.4834	0.0453361	0.00171187	5.53092	0.0216286	-8.86705	466.925
G08	GAD1 VEEV 26.10.22	26.4333
G09	GAD1 VEEV 26.10.22	26.5215
H07	GAD1 VEEV 23.11.22	27.1111	27.244	0.156879	0.00575832	6.48785	0.011142	-7.91011	240.536
H08	GAD1 VEEV 23.11.22	27.417
H09	GAD1 VEEV 23.11.22	27.2038
GRIN1
Well	Well Name		MEAN	SD	CV	∆Ct (RG)	NE ∆Ct	∆∆Ct (ØIMR90)	NE
A04	GRIN1 IMR90 1		40	#DIV/0!	#DIV/0!	19.8589	1.05169e-06	-0.459193	1.37477
A05	GRIN1 IMR90 1
A06	GRIN1 IMR90 1
B04	GRIN1 IMR90 2		40	#DIV/0!	#DIV/0!	20.9268	5.01655e-07	0.608752	0.655764
B05	GRIN1 IMR90 2
B06	GRIN1 IMR90 2
C04	GRIN1 IMR90 3		40	#DIV/0!	#DIV/0!	20.1685	8.48555e-07	-0.149559	1.10923
C05	GRIN1 IMR90 3
C06	GRIN1 IMR90 3
D04	GRIN1 24h mock 26.10.22	27.0432	27.1162	0.10345	0.00381507	6.49887	0.0110572	-13.8192	14454
D05	GRIN1 24h mock 26.10.22	27.2346
D06	GRIN1 24h mock 26.10.22	27.0709
E04	GRIN1 24h mock 16.11.22	26.981	26.8453	0.162377	0.00604863	5.90635	0.016673	-14.4117	21794.9
E05	GRIN1 24h mock 16.11.22	26.8894
E06	GRIN1 24h mock 16.11.22	26.6654
F04	GRIN1 24h mock 23.11.22	26.3406	26.4534	0.0994677	0.00376011	5.8303	0.0175754	-14.4877	22974.5
F05	GRIN1 24h mock 23.11.22	26.5285
F06	GRIN1 24h mock 23.11.22	26.4912
G04	GRIN1 VEEV 26.10.22	27.9322	27.7623	0.155073	0.00558573	6.8098	0.00891343	-13.5082	11651.6
G05	GRIN1 VEEV 26.10.22	27.6283
G06	GRIN1 VEEV 26.10.22	27.7264
H04	GRIN1 VEEV 23.11.22	27.7621	27.6698	0.22177	0.00801487	6.91369	0.00829418	-13.4044	10842.1
H05	GRIN1 VEEV 23.11.22	27.8305
H06	GRIN1 VEEV 23.11.22	27.4168
TUJ1
Well	Well Name		MEAN	SD	CV	∆Ct (RG)	NE ∆Ct	∆∆Ct (ØIMR90)	NE
A01	TUJ1 IMR90 1	25.2159	25.2437	0.0393965	0.00156065	5.10256	0.0291056	0.364661	0.776651
A02	TUJ1 IMR90 1	25.2264
A03	TUJ1 IMR90 1	25.2888
B01	TUJ1 IMR90 2	23.4324	23.4951	0.0832283	0.00354238	4.42185	0.0466541	-0.316046	1.24491
B02	TUJ1 IMR90 2	23.4632
B03	TUJ1 IMR90 2	23.5895
C01	TUJ1 IMR90 3	24.4995	24.5208	0.0932699	0.00380371	4.68928	0.0387602	-0.0486156	1.03427
C02	TUJ1 IMR90 3	24.6229
C03	TUJ1 IMR90 3	24.44
D01	TUJ1 24h mock 26.10.22	22.8805	22.7322	0.132859	0.00584451	2.11487	0.230866	-2.62302	6.1604
D02	TUJ1 24h mock 26.10.22	22.6239
D03	TUJ1 24h mock 26.10.22	22.6923
E01	TUJ1 24h mock 16.11.22	21.9121	21.6859	0.222195	0.010246	0.747027	0.59583	-3.99087	15.8991
E02	TUJ1 24h mock 16.11.22	21.6779
E03	TUJ1 24h mock 16.11.22	21.4679
F01	TUJ1 24h mock 23.11.22	21.38	21.2983	0.0872772	0.00409785	0.675142	0.62627	-4.06275	16.7113
F02	TUJ1 24h mock 23.11.22	21.3085
F03	TUJ1 24h mock 23.11.22	21.2064
G01	TUJ1 VEEV 26.10.22	22.8751	22.8749	0.0465651	0.00203564	1.9224	0.263815	-2.81549	7.0396
G02	TUJ1 VEEV 26.10.22	22.9214
G03	TUJ1 VEEV 26.10.22	22.8282
H01	TUJ1 VEEV 23.11.22	22.7819	22.8027	0.0537382	0.00235665	2.04662	0.242051	-2.69128	6.45887
H02	TUJ1 VEEV 23.11.22	22.8638
H03	TUJ1 VEEV 23.11.22	22.7625
GFAP
Well	Well Name		MEAN	SD	CV	∆Ct (RG)	NE ∆Ct	∆∆Ct (ØIMR90)	NE
A04	GFAP IMR90 1		40	#DIV/0!	#DIV/0!	19.8589	1.05169e-06	-0.459193	1.37477
A05	GFAP IMR90 1
A06	GFAP IMR90 1
B04	GFAP IMR90 2		40	#DIV/0!	#DIV/0!	20.9268	5.01655e-07	0.608752	0.655764
B05	GFAP IMR90 2
B06	GFAP IMR90 2
C04	GFAP IMR90 3		40	#DIV/0!	#DIV/0!	20.1685	8.48555e-07	-0.149559	1.10923
C05	GFAP IMR90 3
C06	GFAP IMR90 3
D04	GFAP 24h mock 26.10.22	31.7417	32.1191	0.495571	0.0154292	11.5017	0.000344859	-8.81634	450.799
D05	GFAP 24h mock 26.10.22	31.9351
D06	GFAP 24h mock 26.10.22	32.6803
E04	GFAP 24h mock 16.11.22	32.1684	32.2712	0.374033	0.0115903	11.3323	0.000387837	-8.98579	506.98
E05	GFAP 24h mock 16.11.22	32.6859
E06	GFAP 24h mock 16.11.22	31.9593
F04	GFAP 24h mock 23.11.22	33.5412	33.656	0.76193	0.0226388	13.0328	0.000119323	-7.2852	155.979
F05	GFAP 24h mock 23.11.22	34.4688
F06	GFAP 24h mock 23.11.22	32.958
G04	GFAP VEEV 26.10.22	32.7824	32.921	0.149805	0.00455045	11.9685	0.000249538	-8.3496	326.196
G05	GFAP VEEV 26.10.22	32.9005
G06	GFAP VEEV 26.10.22	33.0799
H04	GFAP VEEV 23.11.22	33.4231	33.9558	0.4652	0.0137001	13.1997	0.00010629	-7.11834	138.943
H05	GFAP VEEV 23.11.22	34.2819
H06	GFAP VEEV 23.11.22	34.1625
S100B
Well	Well Name		MEAN	SD	CV	∆Ct (RG)	NE ∆Ct	∆∆Ct (ØIMR90)	NE
A07	S100B IMR90 1	31.6011	31.3239	0.421182	0.013446	11.1828	0.00043018	0.94173	0.520608
A08	S100B IMR90 1	30.8392
A09	S100B IMR90 1	31.5314
B07	S100B IMR90 2	28.9901	29.1297	0.175817	0.00603564	10.0565	0.000939042	-0.184517	1.13644
B08	S100B IMR90 2	29.0719
B09	S100B IMR90 2	29.3272
C07	S100B IMR90 3	29.0401	29.3153	0.309204	0.0105475	9.48383	0.00139664	-0.757213	1.69022
C08	S100B IMR90 3	29.2559
C09	S100B IMR90 3	29.6499
D07	S100B 24h mock 26.10.22	21.9463	22.0044	0.0520931	0.00236739	1.38706	0.382344	-8.85398	462.716
D08	S100B 24h mock 26.10.22	22.0199
D09	S100B 24h mock 26.10.22	22.047
E07	S100B 24h mock 16.11.22	22.1453	22.167	0.0612983	0.0027653	1.22804	0.426897	-9.013	516.635
E08	S100B 24h mock 16.11.22	22.1194
E09	S100B 24h mock 16.11.22	22.2361
F07	S100B 24h mock 23.11.22	22.3429	22.4166	0.0641564	0.002862	1.79347	0.288478	-8.44757	349.119
F08	S100B 24h mock 23.11.22	22.4602
F09	S100B 24h mock 23.11.22	22.4466
G07	S100B VEEV 26.10.22	22.0886	22.0533	0.121232	0.00549721	1.10079	0.466262	-9.14025	564.275
G08	S100B VEEV 26.10.22	21.9183
G09	S100B VEEV 26.10.22	22.153
H07	S100B VEEV 23.11.22	22.7576	22.7214	0.106427	0.00468401	1.96524	0.256097	-8.2758	309.931
H08	S100B VEEV 23.11.22	22.6016
H09	S100B VEEV 23.11.22	22.8049
TH
Well	Well Name		MEAN	SD	CV	∆Ct (RG)	NE ∆Ct	∆∆Ct (ØIMR90)	NE
A01	TH IMR90 1	35.953	35.953	#DIV/0!	#DIV/0!	15.8119	1.73842e-05	-1.87055	3.65672
A02	TH IMR90 1
A03	TH IMR90 1
B01	TH IMR90 2		36.1401	2.25022	0.0622639	17.0669	7.28371e-06	-0.615521	1.53211
B02	TH IMR90 2	37.7312
B03	TH IMR90 2	34.5489
C01	TH IMR90 3		40	#DIV/0!	#DIV/0!	20.1685	8.48555e-07	2.48607	0.178492
C02	TH IMR90 3
C03	TH IMR90 3
D01	TH 24h mock 26.10.22	30,2186578597241*	31.835	0.505582	0.0158813	11.2177	0.000419892	-6.46472	88.3232
D02	TH 24h mock 26.10.22	31.4775
D03	TH 24h mock 26.10.22	32.1925
E01	TH 24h mock 16.11.22	31.3135	31.9692	0.587868	0.0183886	11.0303	0.000478126	-6.6521	100.573
E02	TH 24h mock 16.11.22	32.145
E03	TH 24h mock 16.11.22	32.4491
F01	TH 24h mock 23.11.22	31.6997	32.0103	0.39231	0.0122557	11.3871	0.000373365	-6.29529	78.5365
F02	TH 24h mock 23.11.22	31.88
F03	TH 24h mock 23.11.22	32.4511
G01	TH VEEV 26.10.22	31.2686	31.7625	0.427949	0.0134734	10.81	0.000557024	-6.87244	117.169
G02	TH VEEV 26.10.22	32.0246
G03	TH VEEV 26.10.22	31.9942
H01	TH VEEV 23.11.22	33.1878	34.0407	0.742042	0.0217987	13.2846	0.000100216	-4.39782	21.0803
H02	TH VEEV 23.11.22	34.3961
H03	TH VEEV 23.11.22	34.5382
