## Supplementary material for "Encephalitic alphavirus infection reduces neurite outgrowth and downregulates Rho GTPase pathways in human iPSC-derived neurospheres": File S02 - Dataset Overview.xlsx

### Sheet: Overview Datasets
	Dataset Overview
	All datasets
		Experiment				Parameters						Data
	Cells	Cell profile	VEEV over time	VEEV 24 hpi	PP2 inhibitor	Batches	Batches analyzed	Culture	Serum	Treatment	Time of treatment (h)	Read out	Replicates	Replicates analyzed
	Neurospheres	+		+		E-H	E-H	Floating	+		24	Transcriptome	4	4
	Neurospheres			+		E-H	E, F, H	Floating	-		24	Transcriptome	4	3
	Neurospheres			+		E-H	E-H	Floating	+	VEEV	24	Transcriptome	4	4
	Neurospheres			+		E-H	E-H	Floating	-	VEEV	24	Transcriptome	4	4
	iPSCs	+				1-4	1-4	Plated	E8		72	Whole Cell Proteome	4	4
	iPSCs					1-4	1-4	Plated	E8		72	Secretome	4
	Neurospheres	+				A-C	A-C	Plated	+		24	Whole Cell Proteome	3	3
	Neurospheres				+	A-C	A-C	Floating	+	PP2	24	Whole Cell Proteome	3
	Neurospheres	+	+		+	A-D	A-D	Floating	+		0	Whole Cell Proteome	4	4
	Neurospheres		+			A-D	A-D	Floating	+	VEEV	6	Whole Cell Proteome	4	4
	Neurospheres		+			A-D	A-D	Floating	+	VEEV	10	Whole Cell Proteome	4	4
	Neurospheres		+			A-D	A-D	Floating	+	VEEV	24	Whole Cell Proteome	4	4
	Neurospheres		+			A-D	A-D	Floating	+	VEEV	34	Whole Cell Proteome	4	4
	Neurospheres		+			A-D	A-D	Floating	+	VEEV	48	Whole Cell Proteome	4	4
	Neurospheres			+		E-H	E-H	Floating	+		24	Whole Cell Proteome	4	4
	Neurospheres			+		E-H	E-H	Floating	-		24	Whole Cell Proteome	4	4
	Neurospheres			+		E-H	E, F	Floating	-		24	Secretome	4	2
	Neurospheres			+		E-H	E-H	Floating	+	VEEV	24	Whole Cell Proteome	4	4
	Neurospheres			+		E-H	E-H	Floating	-	VEEV	24	Whole Cell Proteome	4	4
	Neurospheres			+		E-H	E, F	Floating	-	VEEV	24	Secretome	4	2
	SNB-19	+		+		1-4	1-4	Low Amount of Cells, Plated	+		24	Whole Cell Proteome	4	4
	SNB-19			+		1-4	1-4	Low Amount of Cells, Plated	-		24	Whole Cell Proteome	4	4
	SNB-19			+		1-4	1-4	Low Amount of Cells, Plated	-		24	Secretome	4	4
	SNB-19			+		1-4	1-4	Low Amount of Cells, Plated	+	VEEV	24	Whole Cell Proteome	4	4
	SNB-19			+		1-4	1-4	Low Amount of Cells, Plated	-	VEEV	24	Whole Cell Proteome	4	4
	SNB-19			+		1-4	1-4	Low Amount of Cells, Plated	-	VEEV	24	Secretome	4	4
	SNB-19			+		1-4	1-4	High Amount of Cells, Plated	+		24	Whole Cell Proteome	4	4
	SNB-19			+		1-4	1-4	High Amount of Cells, Plated	-		24	Whole Cell Proteome	4	4
	SNB-19			+		1-4	1, 3	High Amount of Cells, Plated	-		24	Secretome	4	3
	SNB-19			+		1-4	1-4	High Amount of Cells, Plated	+	VEEV	24	Whole Cell Proteome	4	4
	SNB-19			+		1-4	1-4	High Amount of Cells, Plated	-	VEEV	24	Whole Cell Proteome	4	4
	SNB-19			+		1-4	1, 3	High Amount of Cells, Plated	-	VEEV	24	Secretome	4	3
	U87-MG	+		+		1-4	1-4	Low Amount of Cells, Plated	+		24	Whole Cell Proteome	4	4
	U87-MG			+		1-4	1-4	Low Amount of Cells, Plated	-		24	Whole Cell Proteome	4	4
	U87-MG			+		1-4	1-4	Low Amount of Cells, Plated	-		24	Secretome	4	4
	U87-MG			+		1-4	1-4	Low Amount of Cells, Plated	+	VEEV	24	Whole Cell Proteome	4	4
	U87-MG			+		1-4	1-4	Low Amount of Cells, Plated	-	VEEV	24	Whole Cell Proteome	4	4
	U87-MG			+		1-4	1-4	Low Amount of Cells, Plated	-	VEEV	24	Secretome	4	4
	U87-MG			+		1-4	1-4	High Amount of Cells, Plated	+		24	Whole Cell Proteome	4	4
	U87-MG			+		1-4	1-4	High Amount of Cells, Plated	-		24	Whole Cell Proteome	4	4
	U87-MG			+		1-4	2, 3, 4	High Amount of Cells, Plated	-		24	Secretome	4	3
	U87-MG			+		1-4	1-4	High Amount of Cells, Plated	+	VEEV	24	Whole Cell Proteome	4	4
	U87-MG			+		1-4	1-4	High Amount of Cells, Plated	-	VEEV	24	Whole Cell Proteome	4	4
	U87-MG			+		1-4	2, 3, 4	High Amount of Cells, Plated	-	VEEV	24	Secretome	4	3
